# CAG repeat expansions create splicing acceptor sites and produce aberrant repeat-containing RNAs

**DOI:** 10.1101/2023.10.16.562581

**Authors:** Rachel Anderson, Michael Das, Yeonji Chang, Kelsey Farenhem, Ankur Jain

## Abstract

Expansions of CAG trinucleotide repeats cause several rare neurodegenerative diseases. The disease-causing repeats are translated in multiple reading frames, without an identifiable initiation codon. The molecular mechanism of this repeat-associated non-AUG (RAN) translation is not known. We find that expanded CAG repeats create new splice acceptor sites. Splicing of proximal donors to the repeats produces unexpected repeat-containing transcripts. Upon splicing, depending on the sequences surrounding the donor, CAG repeats may become embedded in AUG-initiated open reading frames. Canonical AUG-initiated translation of these aberrant RNAs accounts for proteins that are attributed to RAN translation. Disruption of the relevant splice donors or the in-frame AUG initiation codons is sufficient to abrogate RAN translation. Our findings provide a molecular explanation for the abnormal translation products observed in CAG trinucleotide repeat expansion disorders and add to the repertoire of mechanisms by which repeat expansion mutations disrupt cellular functions.
