## Supplemental Table 2 for "CAG repeat expansions create splicing acceptor sites and produce aberrant repeat-containing RNAs"

### Sheet: Sheet1
Construct	Description	Full sequence of plasmid (backbone and insert)
Library of CAG flanking sequence constructs:
CAGFOCI Line 1	Representative construct for CAGFOCI. Previously described in Das et al. 2023	CTATAGTGTCACCTAAATCGTATGTGTATGATACATAAGGTTATGTATTAATTGTAGCCGCGTTCTAACGACAATATGTACAAGCCTAATTGTGTAGCATCTGGCTTACTGAAGCAGACCCTATCATCTCTCTCGTAAACTGCCGTCAGAGTCGGTTTGGTTGGACGAACCTTCTGAGTTTCTGGTAACGCCGTCCCGCACCCGGAAATGGTCAGCGAACCAATCAGCAGGGTCATCGCTAGCCAGATCCTCTACGCCGGACGCATCGTGGCCGGCATCACCGGCGCCACAGGTGCGGTTGCTGGCGCCTATATCGCCGACATCACCGATGGGGAAGATCGGGCTCGCCACTTCGGGCTCATGAGCGCTTGTTTCGGCGTGGGTATGGTGGCAGGCCCC…
CAGFOCI Line 2	Previously described in Das et al. 2023	CTATAGTGTCACCTAAATCGTATGTGTATGATACATAAGGTTATGTATTAATTGTAGCCGCGTTCTAACGACAATATGTACAAGCCTAATTGTGTAGCATCTGGCTTACTGAAGCAGACCCTATCATCTCTCTCGTAAACTGCCGTCAGAGTCGGTTTGGTTGGACGAACCTTCTGAGTTTCTGGTAACGCCGTCCCGCACCCGGAAATGGTCAGCGAACCAATCAGCAGGGTCATCGCTAGCCAGATCCTCTACGCCGGACGCATCGTGGCCGGCATCACCGGCGCCACAGGTGCGGTTGCTGGCGCCTATATCGCCGACATCACCGATGGGGAAGATCGGGCTCGCCACTTCGGGCTCATGAGCGCTTGTTTCGGCGTGGGTATGGTGGCAGGCCCC…
CAGFOCI Line 3	Previously described in Das et al. 2023	CTATAGTGTCACCTAAATCGTATGTGTATGATACATAAGGTTATGTATTAATTGTAGCCGCGTTCTAACGACAATATGTACAAGCCTAATTGTGTAGCATCTGGCTTACTGAAGCAGACCCTATCATCTCTCTCGTAAACTGCCGTCAGAGTCGGTTTGGTTGGACGAACCTTCTGAGTTTCTGGTAACGCCGTCCCGCACCCGGAAATGGTCAGCGAACCAATCAGCAGGGTCATCGCTAGCCAGATCCTCTACGCCGGACGCATCGTGGCCGGCATCACCGGCGCCACAGGTGCGGTTGCTGGCGCCTATATCGCCGACATCACCGATGGGGAAGATCGGGCTCGCCACTTCGGGCTCATGAGCGCTTGTTTCGGCGTGGGTATGGTGGCAGGCCCC…
CAGFOCI Line 4	Previously described in Das et al. 2023	CTATAGTGTCACCTAAATCGTATGTGTATGATACATAAGGTTATGTATTAATTGTAGCCGCGTTCTAACGACAATATGTACAAGCCTAATTGTGTAGCATCTGGCTTACTGAAGCAGACCCTATCATCTCTCTCGTAAACTGCCGTCAGAGTCGGTTTGGTTGGACGAACCTTCTGAGTTTCTGGTAACGCCGTCCCGCACCCGGAAATGGTCAGCGAACCAATCAGCAGGGTCATCGCTAGCCAGATCCTCTACGCCGGACGCATCGTGGCCGGCATCACCGGCGCCACAGGTGCGGTTGCTGGCGCCTATATCGCCGACATCACCGATGGGGAAGATCGGGCTCGCCACTTCGGGCTCATGAGCGCTTGTTTCGGCGTGGGTATGGTGGCAGGCCCC…
CAGFOCI Line 5	Previously described in Das et al. 2023	CTATAGTGTCACCTAAATCGTATGTGTATGATACATAAGGTTATGTATTAATTGTAGCCGCGTTCTAACGACAATATGTACAAGCCTAATTGTGTAGCATCTGGCTTACTGAAGCAGACCCTATCATCTCTCTCGTAAACTGCCGTCAGAGTCGGTTTGGTTGGACGAACCTTCTGAGTTTCTGGTAACGCCGTCCCGCACCCGGAAATGGTCAGCGAACCAATCAGCAGGGTCATCGCTAGCCAGATCCTCTACGCCGGACGCATCGTGGCCGGCATCACCGGCGCCACAGGTGCGGTTGCTGGCGCCTATATCGCCGACATCACCGATGGGGAAGATCGGGCTCGCCACTTCGGGCTCATGAGCGCTTGTTTCGGCGTGGGTATGGTGGCAGGCCCC…
CAGFOCI Line 6	Previously described in Das et al. 2023	CTATAGTGTCACCTAAATCGTATGTGTATGATACATAAGGTTATGTATTAATTGTAGCCGCGTTCTAACGACAATATGTACAAGCCTAATTGTGTAGCATCTGGCTTACTGAAGCAGACCCTATCATCTCTCTCGTAAACTGCCGTCAGAGTCGGTTTGGTTGGACGAACCTTCTGAGTTTCTGGTAACGCCGTCCCGCACCCGGAAATGGTCAGCGAACCAATCAGCAGGGTCATCGCTAGCCAGATCCTCTACGCCGGACGCATCGTGGCCGGCATCACCGGCGCCACAGGTGCGGTTGCTGGCGCCTATATCGCCGACATCACCGATGGGGAAGATCGGGCTCGCCACTTCGGGCTCATGAGCGCTTGTTTCGGCGTGGGTATGGTGGCAGGCCCC…
CAGRAN Line 1	Representative construct for CAGRAN. Previously described in Das et al. 2023	CTATAGTGTCACCTAAATCGTATGTGTATGATACATAAGGTTATGTATTAATTGTAGCCGCGTTCTAACGACAATATGTACAAGCCTAATTGTGTAGCATCTGGCTTACTGAAGCAGACCCTATCATCTCTCTCGTAAACTGCCGTCAGAGTCGGTTTGGTTGGACGAACCTTCTGAGTTTCTGGTAACGCCGTCCCGCACCCGGAAATGGTCAGCGAACCAATCAGCAGGGTCATCGCTAGCCAGATCCTCTACGCCGGACGCATCGTGGCCGGCATCACCGGCGCCACAGGTGCGGTTGCTGGCGCCTATATCGCCGACATCACCGATGGGGAAGATCGGGCTCGCCACTTCGGGCTCATGAGCGCTTGTTTCGGCGTGGGTATGGTGGCAGGCCCC…
CAGRAN Line 2	Previously described in Das et al. 2023	CTATAGTGTCACCTAAATCGTATGTGTATGATACATAAGGTTATGTATTAATTGTAGCCGCGTTCTAACGACAATATGTACAAGCCTAATTGTGTAGCATCTGGCTTACTGAAGCAGACCCTATCATCTCTCTCGTAAACTGCCGTCAGAGTCGGTTTGGTTGGACGAACCTTCTGAGTTTCTGGTAACGCCGTCCCGCACCCGGAAATGGTCAGCGAACCAATCAGCAGGGTCATCGCTAGCCAGATCCTCTACGCCGGACGCATCGTGGCCGGCATCACCGGCGCCACAGGTGCGGTTGCTGGCGCCTATATCGCCGACATCACCGATGGGGAAGATCGGGCTCGCCACTTCGGGCTCATGAGCGCTTGTTTCGGCGTGGGTATGGTGGCAGGCCCC…
CAGRAN Line 3	Previously described in Das et al. 2023	CTATAGTGTCACCTAAATCGTATGTGTATGATACATAAGGTTATGTATTAATTGTAGCCGCGTTCTAACGACAATATGTACAAGCCTAATTGTGTAGCATCTGGCTTACTGAAGCAGACCCTATCATCTCTCTCGTAAACTGCCGTCAGAGTCGGTTTGGTTGGACGAACCTTCTGAGTTTCTGGTAACGCCGTCCCGCACCCGGAAATGGTCAGCGAACCAATCAGCAGGGTCATCGCTAGCCAGATCCTCTACGCCGGACGCATCGTGGCCGGCATCACCGGCGCCACAGGTGCGGTTGCTGGCGCCTATATCGCCGACATCACCGATGGGGAAGATCGGGCTCGCCACTTCGGGCTCATGAGCGCTTGTTTCGGCGTGGGTATGGTGGCAGGCCCC…
CAGRAN Line 4	Previously described in Das et al. 2023	CTATAGTGTCACCTAAATCGTATGTGTATGATACATAAGGTTATGTATTAATTGTAGCCGCGTTCTAACGACAATATGTACAAGCCTAATTGTGTAGCATCTGGCTTACTGAAGCAGACCCTATCATCTCTCTCGTAAACTGCCGTCAGAGTCGGTTTGGTTGGACGAACCTTCTGAGTTTCTGGTAACGCCGTCCCGCACCCGGAAATGGTCAGCGAACCAATCAGCAGGGTCATCGCTAGCCAGATCCTCTACGCCGGACGCATCGTGGCCGGCATCACCGGCGCCACAGGTGCGGTTGCTGGCGCCTATATCGCCGACATCACCGATGGGGAAGATCGGGCTCGCCACTTCGGGCTCATGAGCGCTTGTTTCGGCGTGGGTATGGTGGCAGGCCCC…
CAGRAN Line 5	Previously described in Das et al. 2023	CTATAGTGTCACCTAAATCGTATGTGTATGATACATAAGGTTATGTATTAATTGTAGCCGCGTTCTAACGACAATATGTACAAGCCTAATTGTGTAGCATCTGGCTTACTGAAGCAGACCCTATCATCTCTCTCGTAAACTGCCGTCAGAGTCGGTTTGGTTGGACGAACCTTCTGAGTTTCTGGTAACGCCGTCCCGCACCCGGAAATGGTCAGCGAACCAATCAGCAGGGTCATCGCTAGCCAGATCCTCTACGCCGGACGCATCGTGGCCGGCATCACCGGCGCCACAGGTGCGGTTGCTGGCGCCTATATCGCCGACATCACCGATGGGGAAGATCGGGCTCGCCACTTCGGGCTCATGAGCGCTTGTTTCGGCGTGGGTATGGTGGCAGGCCCC…
CAGRAN Line 6	Previously described in Das et al. 2023	CTATAGTGTCACCTAAATCGTATGTGTATGATACATAAGGTTATGTATTAATTGTAGCCGCGTTCTAACGACAATATGTACAAGCCTAATTGTGTAGCATCTGGCTTACTGAAGCAGACCCTATCATCTCTCTCGTAAACTGCCGTCAGAGTCGGTTTGGTTGGACGAACCTTCTGAGTTTCTGGTAACGCCGTCCCGCACCCGGAAATGGTCAGCGAACCAATCAGCAGGGTCATCGCTAGCCAGATCCTCTACGCCGGACGCATCGTGGCCGGCATCACCGGCGCCACAGGTGCGGTTGCTGGCGCCTATATCGCCGACATCACCGATGGGGAAGATCGGGCTCGCCACTTCGGGCTCATGAGCGCTTGTTTCGGCGTGGGTATGGTGGCAGGCCCC…
CAGRAN Line 7	Previously described in Das et al. 2023	CTATAGTGTCACCTAAATCGTATGTGTATGATACATAAGGTTATGTATTAATTGTAGCCGCGTTCTAACGACAATATGTACAAGCCTAATTGTGTAGCATCTGGCTTACTGAAGCAGACCCTATCATCTCTCTCGTAAACTGCCGTCAGAGTCGGTTTGGTTGGACGAACCTTCTGAGTTTCTGGTAACGCCGTCCCGCACCCGGAAATGGTCAGCGAACCAATCAGCAGGGTCATCGCTAGCCAGATCCTCTACGCCGGACGCATCGTGGCCGGCATCACCGGCGCCACAGGTGCGGTTGCTGGCGCCTATATCGCCGACATCACCGATGGGGAAGATCGGGCTCGCCACTTCGGGCTCATGAGCGCTTGTTTCGGCGTGGGTATGGTGGCAGGCCCC…
CAGRAN*donors	CAGRAN Line 1 with point mutations to remove splice donors	CTATAGTGTCACCTAAATCGTATGTGTATGATACATAAGGTTATGTATTAATTGTAGCCGCGTTCTAACGACAATATGTACAAGCCTAATTGTGTAGCATCTGGCTTACTGAAGCAGACCCTATCATCTCTCTCGTAAACTGCCGTCAGAGTCGGTTTGGTTGGACGAACCTTCTGAGTTTCTGGTAACGCCGTCCCGCACCCGGAAATGGTCAGCGAACCAATCAGCAGGGTCATCGCTAGCCAGATCCTCTACGCCGGACGCATCGTGGCCGGCATCACCGGCGCCACAGGTGCGGTTGCTGGCGCCTATATCGCCGACATCACCGATGGGGAAGATCGGGCTCGCCACTTCGGGCTCATGAGCGCTTGTTTCGGCGTGGGTATGGTGGCAGGCCCC…
CAGRAN*AUGs	CAGRAN Line 1 with point mutations to remove AUGs	CTATAGTGTCACCTAAATCGTATGTGTATGATACATAAGGTTATGTATTAATTGTAGCCGCGTTCTAACGACAATATGTACAAGCCTAATTGTGTAGCATCTGGCTTACTGAAGCAGACCCTATCATCTCTCTCGTAAACTGCCGTCAGAGTCGGTTTGGTTGGACGAACCTTCTGAGTTTCTGGTAACGCCGTCCCGCACCCGGAAATGGTCAGCGAACCAATCAGCAGGGTCATCGCTAGCCAGATCCTCTACGCCGGACGCATCGTGGCCGGCATCACCGGCGCCACAGGTGCGGTTGCTGGCGCCTATATCGCCGACATCACCGATGGGGAAGATCGGGCTCGCCACTTCGGGCTCATGAGCGCTTGTTTCGGCGTGGGTATGGTGGCAGGCCCC…
CAGRAN5×CAG	CAGRAN Line 1 with shortened repeat tract. Previously described in Das et al. 2023	CTATAGTGTCACCTAAATCGTATGTGTATGATACATAAGGTTATGTATTAATTGTAGCCGCGTTCTAACGACAATATGTACAAGCCTAATTGTGTAGCATCTGGCTTACTGAAGCAGACCCTATCATCTCTCTCGTAAACTGCCGTCAGAGTCGGTTTGGTTGGACGAACCTTCTGAGTTTCTGGTAACGCCGTCCCGCACCCGGAAATGGTCAGCGAACCAATCAGCAGGGTCATCGCTAGCCAGATCCTCTACGCCGGACGCATCGTGGCCGGCATCACCGGCGCCACAGGTGCGGTTGCTGGCGCCTATATCGCCGACATCACCGATGGGGAAGATCGGGCTCGCCACTTCGGGCTCATGAGCGCTTGTTTCGGCGTGGGTATGGTGGCAGGCCCC…
CAGRAN10×CAG	CAGRAN Line 1 with shortened repeat tract	CTATAGTGTCACCTAAATCGTATGTGTATGATACATAAGGTTATGTATTAATTGTAGCCGCGTTCTAACGACAATATGTACAAGCCTAATTGTGTAGCATCTGGCTTACTGAAGCAGACCCTATCATCTCTCTCGTAAACTGCCGTCAGAGTCGGTTTGGTTGGACGAACCTTCTGAGTTTCTGGTAACGCCGTCCCGCACCCGGAAATGGTCAGCGAACCAATCAGCAGGGTCATCGCTAGCCAGATCCTCTACGCCGGACGCATCGTGGCCGGCATCACCGGCGCCACAGGTGCGGTTGCTGGCGCCTATATCGCCGACATCACCGATGGGGAAGATCGGGCTCGCCACTTCGGGCTCATGAGCGCTTGTTTCGGCGTGGGTATGGTGGCAGGCCCC…
CAGRAN22×CAG	CAGRAN Line 1 with shortened repeat tract. Previously described in Das et al. 2023	CTATAGTGTCACCTAAATCGTATGTGTATGATACATAAGGTTATGTATTAATTGTAGCCGCGTTCTAACGACAATATGTACAAGCCTAATTGTGTAGCATCTGGCTTACTGAAGCAGACCCTATCATCTCTCTCGTAAACTGCCGTCAGAGTCGGTTTGGTTGGACGAACCTTCTGAGTTTCTGGTAACGCCGTCCCGCACCCGGAAATGGTCAGCGAACCAATCAGCAGGGTCATCGCTAGCCAGATCCTCTACGCCGGACGCATCGTGGCCGGCATCACCGGCGCCACAGGTGCGGTTGCTGGCGCCTATATCGCCGACATCACCGATGGGGAAGATCGGGCTCGCCACTTCGGGCTCATGAGCGCTTGTTTCGGCGTGGGTATGGTGGCAGGCCCC…
CAGRAN47×CAG	CAGRAN Line 1 with shortened repeat tract. Previously described in Das et al. 2023	CTATAGTGTCACCTAAATCGTATGTGTATGATACATAAGGTTATGTATTAATTGTAGCCGCGTTCTAACGACAATATGTACAAGCCTAATTGTGTAGCATCTGGCTTACTGAAGCAGACCCTATCATCTCTCTCGTAAACTGCCGTCAGAGTCGGTTTGGTTGGACGAACCTTCTGAGTTTCTGGTAACGCCGTCCCGCACCCGGAAATGGTCAGCGAACCAATCAGCAGGGTCATCGCTAGCCAGATCCTCTACGCCGGACGCATCGTGGCCGGCATCACCGGCGCCACAGGTGCGGTTGCTGGCGCCTATATCGCCGACATCACCGATGGGGAAGATCGGGCTCGCCACTTCGGGCTCATGAGCGCTTGTTTCGGCGTGGGTATGGTGGCAGGCCCC…
CAGRAN-BFP	CAGRAN Line 1 with EBFP2 fused to the C-terminal end of the repeats. Previously described in Das et al. 2023	CTATAGTGTCACCTAAATCGTATGTGTATGATACATAAGGTTATGTATTAATTGTAGCCGCGTTCTAACGACAATATGTACAAGCCTAATTGTGTAGCATCTGGCTTACTGAAGCAGACCCTATCATCTCTCTCGTAAACTGCCGTCAGAGTCGGTTTGGTTGGACGAACCTTCTGAGTTTCTGGTAACGCCGTCCCGCACCCGGAAATGGTCAGCGAACCAATCAGCAGGGTCATCGCTAGCCAGATCCTCTACGCCGGACGCATCGTGGCCGGCATCACCGGCGCCACAGGTGCGGTTGCTGGCGCCTATATCGCCGACATCACCGATGGGGAAGATCGGGCTCGCCACTTCGGGCTCATGAGCGCTTGTTTCGGCGTGGGTATGGTGGCAGGCCCC…
RAN translation model constructs:
ATNX8	Previously described in Zu et al. 2011 as ATXN8*KKQ	GACGGATCGGGAGATCTCCCGATCCCCTATGGTGCACTCTCAGTACAATCTGCTCTGATGCCGCATAGTTAAGCCAGTATCTGCTCCCTGCTTGTGTGTTGGAGGTCGCTGAGTAGTGCGCGAGCAAAATTTAAGCTACAACAAGGCAAGGCTTGACCGACAATTGCATGAAGAATCTGCTTAGGGTTAGGCGTTTTGCGCTGCTTCGCGATGTACGGGCCAGATATACGCGTTGACATTGATTATTGACTAGTTATTAATAGTAATCAATTACGGGGTCATTAGTTCATAGCCCATATATGGAGTTCCGCGTTACATAACTTACGGTAAATGGCCCGCCTGGCTGACCGCCCAACGACCCCCGCCCATTGACGTCAATAATGACGTATGTTCCCATAG…
ATXN8KKQ	Previously described in Zu et al. 2011 as ATXN8*KMQ	GACGGATCGGGAGATCTCCCGATCCCCTATGGTGCACTCTCAGTACAATCTGCTCTGATGCCGCATAGTTAAGCCAGTATCTGCTCCCTGCTTGTGTGTTGgAGGTCGCTGAGTAGTGCGCGAGCAAAATTTAAGCTACAACAAGGCAAGGCTTGACCGACAATTGCATGAAGAATCTGCTTAGGGTTAGGCGTTTTGCGCTGCTTCGCGATGTACGGGCCAGATATACGCGTTGACATTGATTATTGACTAGTTATTAATAGTAATCAATTACGGGGTCATTAGTTCATAGCCCATATATGGAGTTCCGCGTTACATAACTTACGGTAAATGGCCCGCCTGGCTGACCGCCCAACGACCCCCGCCCATTGACGTCAATAATGACGTATGTTCCCATAG…
HTT	Previously described in Zu et al. 2011 as HD-3T	GACGGATCGGGAGATCTCCCGATCCCCTATGGTGCACTCTCAGTACAATCTGCTCTGATGCCGCATAGTTAAGCCAGTATCTGCTCCCTGCTTGTGTGTTGGAGGTCGCTGAGTAGTGCGCGAGCAAAATTTAAGCTACAACAAGGCAAGGCTTGACCGACAATTGCATGAAGAATCTGCTTAGGGTTAGGCGTTTTGCGCTGCTTCGCGATGTACGGGCCAGATATACGCGTTGACATTGATTATTGACTAGTTATTAATAGTAATCAATTACGGGGTCATTAGTTCATAGCCCATATATGGAGTTCCGCGTTACATAACTTACGGTAAATGGCCCGCCTGGCTGACCGCCCAACGACCCCCGCCCATTGACGTCAATAATGACGTATGTTCCCATAG…
HDL2	Previously described in Zu et al. 2011 as HDL2-3T	GACGGATCGGGAGATCTCCCGATCCCCTATGGTGCACTCTCAGTACAATCTGCTCTGATGCCGCATAGTTAAGCCAGTATCTGCTCCCTGCTTGTGTGTTGGAGGTCGCTGAGTAGTGCGCGAGCAAAATTTAAGCTACAACAAGGCAAGGCTTGACCGACAATTGCATGAAGAATCTGCTTAGGGTTAGGCGTTTTGCGCTGCTTCGCGATGTACGGGCCAGATATACGCGTTGACATTGATTATTGACTAGTTATTAATAGTAATCAATTACGGGGTCATTAGTTCATAGCCCATATATGGAGTTCCGCGTTACATAACTTACGGTAAATGGCCCGCCTGGCTGACCGCCCAACGACCCCCGCCCATTGACGTCAATAATGACGTATGTTCCCATAG…
SCA3	Previously described in Zu et al. 2011 as SCA3-3T	GACGGATCGGGAGATCTCCCGATCCCCTATGGTGCACTCTCAGTACAATCTGCTCTGATGCCGCATAGTTAAGCCAGTATCTGCTCCCTGCTTGTGTGTTGGAGGTCGCTGAGTAGTGCGCGAGCAAAATTTAAGCTACAACAAGGCAAGGCTTGACCGACAATTGCATGAAGAATCTGCTTAGGGTTAGGCGTTTTGCGCTGCTTCGCGATGTACGGGCCAGATATACGCGTTGACATTGATTATTGACTAGTTATTAATAGTAATCAATTACGGGGTCATTAGTTCATAGCCCATATATGGAGTTCCGCGTTACATAACTTACGGTAAATGGCCCGCCTGGCTGACCGCCCAACGACCCCCGCCCATTGACGTCAATAATGACGTATGTTCCCATAG…
DMPK-AS	Previously described in Zu et al. 2011 as DM1-3T	GACGGATCGGGAGATCTCCCGATCCCCTATGGTGCACTCTCAGTACAATCTGCTCTGATGCCGCATAGTTAAGCCAGTATCTGCTCCCTGCTTGTGTGTTGGAGGTCGCTGAGTAGTGCGCGAGCAAAATTTAAGCTACAACAAGGCAAGGCTTGACCGACAATTGCATGAAGAATCTGCTTAGGGTTAGGCGTTTTGCGCTGCTTCGCGATGTACGGGCCAGATATACGCGTTGACATTGATTATTGACTAGTTATTAATAGTAATCAATTACGGGGTCATTAGTTCATAGCCCATATATGGAGTTCCGCGTTACATAACTTACGGTAAATGGCCCGCCTGGCTGACCGCCCAACGACCCCCGCCCATTGACGTCAATAATGACGTATGTTCCCATAG…
ATXN8KKQ*flanking donor	ATXN8KKQ with point mutations to remove splice donor immediately upstream from CAG repeat	GATCGATCCGTCTCGAGATTACAAGGACGACGACGACAAGTAGCTACCCATACGACGTTCCAGATTACGCTTAACGAACAAAAACTCATCTCAGAAGAGGATCTGAATATGCATACCGGTCATCATCACCATCACCATTGAGTTTAAACCCGCTGATCAGCCTCGACTGTGCCTTCTAGTTGCCAGCCATCTGTTGTTTGCCCCTCCCCCGTGCCTTCCTTGACCCTGGAAGGTGCCACTCCCACTGTCCTTTCCTAATAAAATGAGGAAATTGCATCGCATTGTCTGAGTAGGTGTCATTCTATTCTGGGGGGTGGGGTGGGGCAGGACAGCAAGGGGGAGGATTGGGAAGACAATAGCAGGCATGCTGGGGATGCGGTGGGCTCTATGGCTTCTGAG…
ATXN8KMQ*AS-AmpR donor	ATXN8KMQ with point mutations to remove splice donor in AS-AmpR region	GACGGATCGGGAGATCTCCCGATCCCCTATGGTGCACTCTCAGTACAATCTGCTCTGATGCCGCATAGTTAAGCCAGTATCTGCTCCCTGCTTGTGTGTTGGAGGTCGCTGAGTAGTGCGCGAGCAAAATTTAAGCTACAACAAGGCAAGGCTTGACCGACAATTGCATGAAGAATCTGCTTAGGGTTAGGCGTTTTGCGCTGCTTCGCGATGTACGGGCCAGATATACGCGTTGACATTGATTATTGACTAGTTATTAATAGTAATCAATTACGGGGTCATTAGTTCATAGCCCATATATGGAGTTCCGCGTTACATAACTTACGGTAAATGGCCCGCCTGGCTGACCGCCCAACGACCCCCGCCCATTGACGTCAATAATGACGTATGTTCCCATAG…
ATXN8KMQ*AS-AmpR AUG	ATXN8KMQ with point mutation to remove AUG in AS-AmpR region	GACGGATCGGGAGATCTCCCGATCCCCTATGGTGCACTCTCAGTACAATCTGCTCTGATGCCGCATAGTTAAGCCAGTATCTGCTCCCTGCTTGTGTGTTGGAGGTCGCTGAGTAGTGCGCGAGCAAAATTTAAGCTACAACAAGGCAAGGCTTGACCGACAATTGCATGAAGAATCTGCTTAGGGTTAGGCGTTTTGCGCTGCTTCGCGATGTACGGGCCAGATATACGCGTTGACATTGATTATTGACTAGTTATTAATAGTAATCAATTACGGGGTCATTAGTTCATAGCCCATATATGGAGTTCCGCGTTACATAACTTACGGTAAATGGCCCGCCTGGCTGACCGCCCAACGACCCCCGCCCATTGACGTCAATAATGACGTATGTTCCCATAG…
ATXN8KKQ*AS-AmpR donor	ATXN8KKQ with point mutations to remove splice donor in AS-AmpR region	GACGGATCGGGAGATCTCCCGATCCCCTATGGTGCACTCTCAGTACAATCTGCTCTGATGCCGCATAGTTAAGCCAGTATCTGCTCCCTGCTTGTGTGTTGGAGGTCGCTGAGTAGTGCGCGAGCAAAATTTAAGCTACAACAAGGCAAGGCTTGACCGACAATTGCATGAAGAATCTGCTTAGGGTTAGGCGTTTTGCGCTGCTTCGCGATGTACGGGCCAGATATACGCGTTGACATTGATTATTGACTAGTTATTAATAGTAATCAATTACGGGGTCATTAGTTCATAGCCCATATATGGAGTTCCGCGTTACATAACTTACGGTAAATGGCCCGCCTGGCTGACCGCCCAACGACCCCCGCCCATTGACGTCAATAATGACGTATGTTCCCATAG…
ATXN8KKQ*AS-AmpR AUG	ATXN8KKQ with point mutation to remove AUG in AS-AmpR region	GACGGATCGGGAGATCTCCCGATCCCCTATGGTGCACTCTCAGTACAATCTGCTCTGATGCCGCATAGTTAAGCCAGTATCTGCTCCCTGCTTGTGTGTTGGAGGTCGCTGAGTAGTGCGCGAGCAAAATTTAAGCTACAACAAGGCAAGGCTTGACCGACAATTGCATGAAGAATCTGCTTAGGGTTAGGCGTTTTGCGCTGCTTCGCGATGTACGGGCCAGATATACGCGTTGACATTGATTATTGACTAGTTATTAATAGTAATCAATTACGGGGTCATTAGTTCATAGCCCATATATGGAGTTCCGCGTTACATAACTTACGGTAAATGGCCCGCCTGGCTGACCGCCCAACGACCCCCGCCCATTGACGTCAATAATGACGTATGTTCCCATAG…
ATXN8KKQ,AS-AmpR stop	ATXN8KKQ with point mutation to add a stop codon in AS-AmpR region	GACGGATCGGGAGATCTCCCGATCCCCTATGGTGCACTCTCAGTACAATCTGCTCTGATGCCGCATAGTTAAGCCAGTATCTGCTCCCTGCTTGTGTGTTGGAGGTCGCTGAGTAGTGCGCGAGCAAAATTTAAGCTACAACAAGGCAAGGCTTGACCGACAATTGCATGAAGAATCTGCTTAGGGTTAGGCGTTTTGCGCTGCTTCGCGATGTACGGGCCAGATATACGCGTTGACATTGATTATTGACTAGTTATTAATAGTAATCAATTACGGGGTCATTAGTTCATAGCCCATATATGGAGTTCCGCGTTACATAACTTACGGTAAATGGCCCGCCTGGCTGACCGCCCAACGACCCCCGCCCATTGACGTCAATAATGACGTATGTTCCCATAG…
ATXN8KKQ,AS-AmpR frameshift	ATXN8KKQ with point mutations to remove or add 1 base on each side of AS-AmpR splice donor	GACGGATCGGGAGATCTCCCGATCCCCTATGGTGCACTCTCAGTACAATCTGCTCTGATGCCGCATAGTTAAGCCAGTATCTGCTCCCTGCTTGTGTGTTGGAGGTCGCTGAGTAGTGCGCGAGCAAAATTTAAGCTACAACAAGGCAAGGCTTGACCGACAATTGCATGAAGAATCTGCTTAGGGTTAGGCGTTTTGCGCTGCTTCGCGATGTACGGGCCAGATATACGCGTTGACATTGATTATTGACTAGTTATTAATAGTAATCAATTACGGGGTCATTAGTTCATAGCCCATATATGGAGTTCCGCGTTACATAACTTACGGTAAATGGCCCGCCTGGCTGACCGCCCAACGACCCCCGCCCATTGACGTCAATAATGACGTATGTTCCCATAG…
400bp endogenous ATXN8 constructs:
ATNX8 endogenous	400 bp of pure endogenous ATXN8 sequence fused to 47xCAG and no cloning scars	CTATAGTGTCACCTAAATCGTATGTGTATGATACATAAGGTTATGTATTAATTGTAGCCGCGTTCTAACGACAATATGTACAAGCCTAATTGTGTAGCATCTGGCTTACTGAAGCAGACCCTATCATCTCTCTCGTAAACTGCCGTCAGAGTCGGTTTGGTTGGACGAACCTTCTGAGTTTCTGGTAACGCCGTCCCGCACCCGGAAATGGTCAGCGAACCAATCAGCAGGGTCATCGCTAGCCAGATCCTCTACGCCGGACGCATCGTGGCCGGCATCACCGGCGCCACAGGTGCGGTTGCTGGCGCCTATATCGCCGACATCACCGATGGGGAAGATCGGGCTCGCCACTTCGGGCTCATGAGCGCTTGTTTCGGCGTGGGTATGGTGGCAGGCCCC…
ATXN8*donor endogenous	ATXN8 with point mutation to remove splice donor	CTATAGTGTCACCTAAATCGTATGTGTATGATACATAAGGTTATGTATTAATTGTAGCCGCGTTCTAACGACAATATGTACAAGCCTAATTGTGTAGCATCTGGCTTACTGAAGCAGACCCTATCATCTCTCTCGTAAACTGCCGTCAGAGTCGGTTTGGTTGGACGAACCTTCTGAGTTTCTGGTAACGCCGTCCCGCACCCGGAAATGGTCAGCGAACCAATCAGCAGGGTCATCGCTAGCCAGATCCTCTACGCCGGACGCATCGTGGCCGGCATCACCGGCGCCACAGGTGCGGTTGCTGGCGCCTATATCGCCGACATCACCGATGGGGAAGATCGGGCTCGCCACTTCGGGCTCATGAGCGCTTGTTTCGGCGTGGGTATGGTGGCAGGCCCC…
ATXN8*AUG endogenous	ATXN8 with point mutation to remove AUG	CTATAGTGTCACCTAAATCGTATGTGTATGATACATAAGGTTATGTATTAATTGTAGCCGCGTTCTAACGACAATATGTACAAGCCTAATTGTGTAGCATCTGGCTTACTGAAGCAGACCCTATCATCTCTCTCGTAAACTGCCGTCAGAGTCGGTTTGGTTGGACGAACCTTCTGAGTTTCTGGTAACGCCGTCCCGCACCCGGAAATGGTCAGCGAACCAATCAGCAGGGTCATCGCTAGCCAGATCCTCTACGCCGGACGCATCGTGGCCGGCATCACCGGCGCCACAGGTGCGGTTGCTGGCGCCTATATCGCCGACATCACCGATGGGGAAGATCGGGCTCGCCACTTCGGGCTCATGAGCGCTTGTTTCGGCGTGGGTATGGTGGCAGGCCCC…
Other:
psPAX2 (Lentivirus packaging)	Addgene #12260	AGCCATTGCCTTTTATGGTAATCGTGCGAGAGGGCGCAGGGACTTCCTTTGTCCCAAATCTGTGCGGAGCCGAAATCTGGGAGGCGCCGCCGCACCCCCTCTAGCGGGCGCGGGGCGAAGCGGTGCGGCGCCGGCAGGAAGGAAATGGGCGGGGAGGGCCTTCGTGCGTCGCCGCGCCGCCGTCCCCTTCTCCCTCTCCAGCCTCGGGGCTGTCCGCGGGGGGACGGCTGCCTTCGGGGGGGACGGGGCAGGGCGGGGTTCGGCTTCTGGCGTGTGACCGGCGGCTCTAGAGCCTCTGCTAACCATGTTCATGCCTTCTTCTTTTTCCTACAGCTCCTGGGCAACGTGCTGGTTATTGTGCTGTCTCATCATTTTGGCAAAGAATTCGGGCCGCGTTGA…
pCMV-VSV-G (Lentivirus packaging)	Addgene #8454	GAGGCGGTTTGCGTATTGGGCGCTCTTCCGCTTCCTCGCTCACTGACTCGCTGCGCTCGGTCGTTCGGCTGCGGCGAGCGGTATCAGCTCACTCAAAGGCGGTAATACGGTTATCCACAGAATCAGGGGATAACGCAGGAAAGAACATGTGAGCAAAAGGCCAGCAAAAGGCCAGGAACCGTAAAAAGGCCGCGTTGCTGGCGTTTTTCCATAGGCTCCGCCCCCCTGACGAGCATCACAAAAATCGACGCTCAAGTCAGAGGTGGCGAAACCCGACAGGACTATAAAGATACCAGGCGTTTCCCCCTGGAAGCTCCCTCGTGCGCTCTCCTGTTCCGACCCTGCCGCTTACCGGATACCTGTCCGCCTTTCTCCCTTCGGGAAGCGTGGCGCTTTCTC…
GFP (vector control)	Addgene #129020	GCAAAAAAGGGAATAAGGGCGACACGGAAATGTTGAATACTCATACTCTTCCTTTTTCAATATTATTGAAGCATTTATCAGGGTTATTGTCTCATGAGCGGATACATATTTGAATGTATTTAGAAAAATAAACAAATAGGGGTTCCGCGCACATTTCCCCGAAAAGTGCCACCTGACGTCGACGGATCGGGAGATCTCCCGATCCCCTATGGTGCACTCTCAGTACAATCTGCTCTGATGCCGCATAGTTAAGCCAGTATCTGCTCCCTGCTTGTGTGTTGGAGGTCGCTGAGTAGTGCGCGAGCAAAATTTAAGCTACAACAAGGCAAGGCTTGACCGACAATTGCATGAAGAATCTGCTTAGGGTTAGGCGTTTTGCGCTGCTTCGCGATGTACGGG…
pX330 (Cas9 with ACTB sgRNA inserted)	Addgene #42230	TTTATTTTTTAATTATTTTGTGCAGCGATGGGGGCGGGGGGGGGGGGGGGGCGGGGCGAGGGGCGGGGCGGGGCGAGGCGGAGAGGTGCGGCGGCAGCCAATCAGAGCGGCGCGCTCCGAAAGTTTCCTTTTATGGCGAGGCGGCGGCGGCGGCGGCCCTATAAAAAGCGAAGCGCGCGGCGGGCGGGAGTCGCTGCGCGCTGCCTTCGCCCCGTGCCCCGCTCCGCCGCCGCCTCGCGCCGCCCGCCCCGGCTCTGACTGACCGCGTTACTCCCACAGGTGAGCGGGCGGGACGGCCCTTCTCCTCCGGGCTGTAATTAGCTGAGCAAGAGGTAAGGGTTTAAGGGATGGTTGGTTGGTGGGGTATTAATGTTTAATTACCTGGAGCACCTGCCTGAA…
