## Supplemental Table 3 for "CAG repeat expansions create splicing acceptor sites and produce aberrant repeat-containing RNAs"

### Sheet: Sheet1
Oligonucleotide name	Sequence (5' to 3')	Used for
ACTB Forward	GCTACGAGCTGCCTGACG	Quantitative PCR
ACTB Reverse	GGCTGGAAGAGTGCCTCA	Quantitative PCR
CAGRAN intron Forward	GCAGAGGTATGGGTAATTATAACCCG	Quantitative PCR
CAGRAN intron Reverse	CTGCTGTGAGACCGAATTCC	Quantitative PCR
CAGRAN 5' end Forward	CCTGGAGCAATTCCACAACAC	Quantitative PCR
CAGRAN 5' end Reverse	CGGTGGCCAGGAACCTCATA	Quantitative PCR
CAGRAN 3' end Forward	CAGCAGAGACGGAGCTCG	Quantitative PCR
CAGRAN 3' end Reverse	CCTTAGGATCCGAGCTCG	Quantitative PCR
CAGRAN across repeat Forward	ACCTCCCCTTCTACGAGCG	Endpoint PCR
CAGRAN across repeat Reverse	CGTCGACGAGCTCCGTCT	Endpoint PCR
ACTB within exon 4 Forward	GCTACGAGCTGCCTGACG	Endpoint PCR
ACTB within exon 4 Reverse	GGCTGGAAGAGTGCCTCA	Endpoint PCR
ACTB exon4-exon5 Forward	GCTACGAGCTGCCTGACG	Endpoint PCR
ACTB exon4-exon5 Reverse	CTGTGTTGGCGTACAGGTCT	Endpoint PCR
Atto647-7xCTG	/5ATTO647NN/CTGCTGCTGCTGCTGCTGCTG	FISH probe
CAGRAN*donors Forward	TTACGCGTGTCGACCATATGAGGATCCTGGCCACCGTCGGCGTCTCGCCCGACCACCAGGGCAAGGGACTGGGCAGCGCCGTCGTGCTCCCCGGAGTGGAGGCGGCCGAGCGCGCCGGGGAGCCCGCCTTCCTGGAGACCTCCGCGCCCCGCAACCTCCCCTTCTACGAGCGGCTCGGCTTCACCGTCACCGCCGACGTC	Ultramers for cloning CAGRAN*donors
CAGRAN*donors Reverse	ACCGAATTCCTAGTTAGCTAGTTAGCCTAATATATAGGGCCCGGGTTATAATTTCCCATTCCTCTGCCCTCTCCCGATCCGGCTCCGGGCTTGCGGGTCGTGCTCCAGGTGCGCGGTCCTTCGGGCTCCTCGACGTCGGCGGTGACGGTGA	Ultramers for cloning CAGRAN*donors
CAGRAN*AUGs Forward 1	TATACTTACGCGTGTCGACCATAgGAGGTTCCTGGCCAC	Cloning CAGRAN*AUGs by SOEing PCR (Splicing by Overlap Extension)
CAGRAN*AUGs Reverse 1	CcTGCACCAGGTGCGCGGTCC	Cloning CAGRAN*AUGs by SOEing PCR (Splicing by Overlap Extension)
CAGRAN*AUGs Forward 2	GCGCACCTGGTGCAgGACCCGCAAGCC	Cloning CAGRAN*AUGs by SOEing PCR (Splicing by Overlap Extension)
CAGRAN*AUGs Reverse 2	GCTGTGAGACCGAATTCCTAGTTAGCTAGTTAGCC	Cloning CAGRAN*AUGs by SOEing PCR (Splicing by Overlap Extension)
CAGRAN10xCAG Template	CACGCGGAATTCGGTCTCACAGCAGCAGCAGCAGCAGCAGCAGCAGCAGCAGCAGCAGCAGCAGAGACGGAGCTCGTCGACGCCTAG	Cloning CAGRAN10xCAG
CAGRAN10xCAG Forward	CACGCGGAATTCGGTCTCACA	Cloning CAGRAN10xCAG
CAGRAN10xCAG Reverse	CTAGGCGTCGACGAGCTCC	Cloning CAGRAN10xCAG
AS-AmpR outer Forward	CTCACGTTAAGGGATTTTGGTCATG	Cloning AS-AmpR mutants by SOEing PCR (Splicing by Overlap Extension)
AS-AmpR outer Reverse	CTAAATACATTCAAATATGTATCCGCTCATGAG	Cloning AS-AmpR mutants by SOEing PCR (Splicing by Overlap Extension)
ATXN8*AS-AmpR donor Forward	CCGGGAAGCTAGAaTAAtTAGTTCGCC	Used with AS-AmpR forward/reverse to generate two overlapping fragments
ATXN8*AS-AmpR donor Reverse	CTAaTTAtTCTAGCTTCCCGGCAAC	Used with AS-AmpR forward/reverse to generate two overlapping fragments
ATXN8*AS-AmpR AUG Forward	GTGCTGCAAgGATACCGCGAG	Used with AS-AmpR forward/reverse to generate two overlapping fragments
ATXN8*AS-AmpR AUG Reverse	CGCGGTATCcTTGCAGCAC	Used with AS-AmpR forward/reverse to generate two overlapping fragments
ATXN8AS-AmpR stop Forward	TTAATTGTTGaCGGGAAGCTAGAGTAAG	Used with AS-AmpR forward/reverse to generate two overlapping fragments
ATXN8AS-AmpR stop Reverse	CTAGCTTCCCGtCAACAATTAATAGACTGG	Used with AS-AmpR forward/reverse to generate two overlapping fragments
ATXN8AS-AmpR frameshift Forward	CGGGAAGCAGAGTAAGTAAGTTCGCCAGTTAATAGTTTGCGC	Used with AS-AmpR forward/reverse to generate two overlapping fragments
ATXN8AS-AmpR frameshift Reverse	AACTTACTTACTCTGCTTCCCGGCAACAATTAATAGACTGGATGG	Used with AS-AmpR forward/reverse to generate two overlapping fragments
ATXN8*flank donor Forward 1	GAGGTCTATATAAGCAGAGCTCTCTGG	Removing ATXN8 adjacent donors (PCR #1)
ATXN8*flank donor Forward 1	AAGGGCGAATTCTAGTTACTTAGTTAtCTAGCTAAGCTAGCTTAACT	Removing ATXN8 adjacent donors (PCR #1)
ATXN8*flank donor Forward 2	GAGGTCTATATAAGCAGAGCTCTCTGG	Removing ATXN8 adjacent donors (PCR #2)
ATXN8*flank donor Reverse 2	CTCATACTGCTTATCTCTTAtTTAAGAATTTATCTAGAGCAGG	Removing ATXN8 adjacent donors (PCR #2)
ATXN8 endogenous Forward 1	ACTTACGCGTGAAATGTCAGTGAAGCAAGAAGGTACCTTTATAAAGGAAAATAAAGCATTCATCCACTTAAATAATTTATGTTATGCACCTTCTATTGGGAGCAAAATGA	Ultramers for assembling ATXN8 400bp endogenous by SOEing PCR
ATXN8 endogenous Reverse 1	AATACATCCTTCCAAAAATTATCTGATGTTGAGTTAGTTGCTCTCTCTTGTGCATTCTCAGTCCTCACAAGCCTTTCTCAAACACAATGTTTATCAAAGAAAATTGTAGCAACCAATATACTTAGTGGAATTTCTCACAGAGTTTGAGTGTAGGAAACAGTATTCACTGTATATTAGTCATTTTGCTCCCAATAGAAGGT	Ultramers for assembling ATXN8 400bp endogenous by SOEing PCR
ATXN8 endogenous Forward 2	CATCAGATAATTTTTGGAAGGATGTATTGAAAAATCAATTCTTTATTCATAAATTCTTAAGTAAGAGATAAGCAGTATGAGGAAGTGTGGAAAAATATATAACAATTATAACATCAAATAGTAAAATAAGATAATATATTTTTAAAAAATGCAGCAGC	Ultramers for assembling ATXN8 400bp endogenous by SOEing PCR
ATXN8 endogenous Reverse 2	TACCAAGCTTGCGGCCGCGTCGACGAGCTCCGTCTCTGCTGCTGCTGCTGCTGCTGCTGCTGCTGCTGCTGCTGCTGCTGCTGCTGCTGCTGCTGCTGCTGCTGCTGCTGCTGCTGCTGCTGCTGCTGCTGCTGCTGCTGCTGCTGCTGCTGCTGCTGCTGCTGCTGCTGCTGCTGCATTTTTTAAAAATATATTATCTT	Ultramers for assembling ATXN8 400bp endogenous by SOEing PCR
ATXN8 endogenous Outer Forward	ACTTACGCGTGAAATGTCAGTGAAGCAAGAAGG	Cloning ATXN8 endogenous by SOEing PCR
ATXN8 endogenous Outer Reverse	TACCAAGCTTGCGGCCGCGTC	Cloning ATXN8 endogenous by SOEing PCR
ATXN8*AUG endogenous Outer Forward	ACTTACGCGTGAAATTTCAGTGAAGCAAGAAGG	Used with ATXN8 endogenous Outer Reverse to mutate AUG
ATXN8*donor endogenous Forward 1	ACTTACGCGTGAAATGTCAGTGAAGCAAGAAGTTACCTTTATAAAGGAAAATAAAGCATTCATCCACTTAAATAATTTATGTTATGCACCTTCTATTGGGAGCAAAATGA	Used in place of ATXN8 endogenous forward 1 to mutate donor
ribodepletion oPool	TAATGATCCTTCCGCAGGTTCACCTACGGAAACCTTGTTACGACTTTTAC	rRNA depletion
ribodepletion oPool	TTCCTCTAGATAGTCAAGTTCGACCGTCTTCTCAGCGCTCCGCCAGGGCC	rRNA depletion
ribodepletion oPool	GTGGGCCGACCCCGGCGGGGCCGATCCGAGGGCCTCACTAAACCATCCAA	rRNA depletion
ribodepletion oPool	TCGGTAGTAGCGACGGGCGGTGTGTACAAAGGGCAGGGACTTAATCAACG	rRNA depletion
ribodepletion oPool	CAAGCTTATGACCCGCACTTACTCGGGAATTCCCTCGTTCATGGGGAATA	rRNA depletion
ribodepletion oPool	ATTGCAATCCCCGATCCCCATCACGAATGGGGTTCAACGGGTTACCCGCG	rRNA depletion
ribodepletion oPool	CCTGCCGGCGTAGGGTAGGCACACGCTGAGCCAGTCAGTGTAGCGCGCGT	rRNA depletion
ribodepletion oPool	GCAGCCCCGGACATCTAAGGGCATCACAGACCTGTTATTGCTCAATCTCG	rRNA depletion
ribodepletion oPool	GGTGGCTGAACGCCACTTGTCCCTCTAAGAAGTTGGGGGACGCCGACCGC	rRNA depletion
ribodepletion oPool	TCGGGGGTCGCGTAACTAGTTAGCATGCCAGAGTCTCGTTCGTTATCGGA	rRNA depletion
ribodepletion oPool	ATTAACCAGACAAATCGCTCCACCAACTAAGAACGGCCATGCACCACCAC	rRNA depletion
ribodepletion oPool	CCACGGAATCGAGAAAGAGCTATCAATCTGTCAATCCTGTCCGTGTCCGG	rRNA depletion
ribodepletion oPool	GCCGGGTGAGGTTTCCCGTGTTGAGTCAAATTAAGCCGCAGGCTCCACTC	rRNA depletion
ribodepletion oPool	CTGGTGGTGCCCTTCCGTCAATTCCTTTAAGTTTCAGCTTTGCAACCATA	rRNA depletion
ribodepletion oPool	CTCCCCCCGGAACCCAAAGACTTTGGTTTCCCGGAAGCTGCCCGGCGGGT	rRNA depletion
ribodepletion oPool	CATGGGAATAACGCCGCCGCATCGCCGGTCGGCATCGTTTATGGTCGGAA	rRNA depletion
ribodepletion oPool	CTACGACGGTATCTGATCGTCTTCGAACCTCCGACTTTCGTTCTTGATTA	rRNA depletion
ribodepletion oPool	ATGAAAACATTCTTGGCAAATGCTTTCGCTCTGGTCCGTCTTGCGCCGGT	rRNA depletion
ribodepletion oPool	CCAAGAATTTCACCTCTAGCGGCGCAATACGAATGCCCCCGGCCGTCCCT	rRNA depletion
ribodepletion oPool	CTTAATCATGGCCTCAGTTCCGAAAACCAACAAAATAGAACCGCGGTCCT	rRNA depletion
ribodepletion oPool	ATTCCATTATTCCTAGCTGCGGTATCCAGGCGGCTCGGGCCTGCTTTGAA	rRNA depletion
ribodepletion oPool	CACTCTAATTTTTTCAAAGTAAACGCTTCGGGCCCCGCGGGACACTCAGC	rRNA depletion
ribodepletion oPool	TAAGAGCATCGAGGGGGCGCCGAGAGGCAAGGGGCGGGGACGGGCGGTGG	rRNA depletion
ribodepletion oPool	CTCGCCTCGCGGCGGACCGCCCGCCCGCTCCCAAGATCCAACTACGAGCT	rRNA depletion
ribodepletion oPool	TTTTAACTGCAGCAACTTTAATATACGCTATTGGAGCTGGAATTACCGCG	rRNA depletion
ribodepletion oPool	GCTGCTGGCACCAGACTTGCCCTCCAATGGATCCTCGTTAAAGGATTTAA	rRNA depletion
ribodepletion oPool	AGTGGACTCATTCCAATTACAGGGCCTCGAAAGAGTCCTGTATTGTTATT	rRNA depletion
ribodepletion oPool	TTTCGTCACTACCTCCCCGGGTCGGGAGTGGGTAATTTGCGCGCCTGCTG	rRNA depletion
ribodepletion oPool	CCTTCCTTGGATGTGGTAGCCGTTTCTCAGGCTCCCTCTCCGGAATCGAA	rRNA depletion
ribodepletion oPool	CCCTGATTCCCCGTCACCCGTGGTCACCATGGTAGGCACGGCGACTACCA	rRNA depletion
ribodepletion oPool	TCGAAAGTTGATAGGGCAGACGTTCGAATGGGTCGTCGCCGCCACGGG	rRNA depletion
ribodepletion oPool	GCGTGCGATCGGCCCGAGGTTATCTAGAGTCACCAAAGCCGCCGGCGCCC	rRNA depletion
ribodepletion oPool	GCCCCCCGGCCGGGGCCGGAGAGGGGCTGACCGGGTTGGTTTTGATCTGA	rRNA depletion
ribodepletion oPool	TAAATGCACGCATCCCCCCCGCGAAGGGGGTCAGCGCCCGTCGGCATGTA	rRNA depletion
ribodepletion oPool	TTAGCTCTAGAATTACCACAGTTATCCAAGTAGGAGAGGAGCGAGCGACC	rRNA depletion
ribodepletion oPool	AAAGGAACCATAACTGATTTAATGAGCCATTCGCAGTTTCACTGTACCGG	rRNA depletion
ribodepletion oPool	CCGTGCGTACTTAGACATGCATGGCTTAATCTTTGAGACAAGCATATGCT	rRNA depletion
ribodepletion oPool	TGGCTTAATCTTTGAGACAAGCATATGCTACTGGCAGGATCAACCAGGTA	rRNA depletion
ribodepletion oPool	GACAAACCCTTGTGTCGAGGGCTGACTTTCAATAGATCGCAGCGAGGGAG	rRNA depletion
ribodepletion oPool	CTGCTCTGCTACGTACGAAACCCCGACCCAGAAGCAGGTCGTCTACGAAT	rRNA depletion
ribodepletion oPool	GGTTTAGCGCCAGGTTCCCCACGAACGTGCGGTGCGTGACGGGCGAGGG	rRNA depletion
ribodepletion oPool	GCGGCCGCCTTTCCGGCCGCGCCCCGTTTCCCAGGACGAAGGGCACTCCG	rRNA depletion
ribodepletion oPool	CACCGGACCCCGGTCCCGGCGCGCGGCGGGGCACGCGCCCTCCCGCGGCG	rRNA depletion
ribodepletion oPool	GGGCGCGTGGAGGGGNGGGCGGCCCGCCGGCGGGGACAGGCGGGGGACCG	rRNA depletion
ribodepletion oPool	GCTATCCGAGGCCAACCGAGGCTCCGCGGCGCTGCCGTATCGTTCGCCTG	rRNA depletion
ribodepletion oPool	GGCGGGATTCTGACTTAGAGGCGTTCAGTCATAATCCCACAGATGGTAGC	rRNA depletion
ribodepletion oPool	TTCGCCCCATTGGCTCCTCAGCCAAGCACATACACCAAATGTCTGAACCT	rRNA depletion
ribodepletion oPool	GCGGTTCCTCTCGTACTGAGCAGGATTACCATGGCAACAACACATCATCA	rRNA depletion
ribodepletion oPool	GTAGGGTAAAACTAACCTGTCTCACGACGGTCTAAACCCAGCTCACGTTC	rRNA depletion
ribodepletion oPool	CCTATTAGTGGGTGAACAATCCAACGCTTGGCGAATTCTGCTTCACAATG	rRNA depletion
ribodepletion oPool	ATAGGAAGAGCCGACATCGAAGGATCAAAAAGCGACGTCGCTATGAACGC	rRNA depletion
ribodepletion oPool	TTGGCCGCCACAAGCCAGTTATCCCTGTGGTAACTTTTCTGACACCTCCT	rRNA depletion
ribodepletion oPool	GCTTAAAACCCAAAAGGTCAGAAGGATCGTGAGGCCCCGCTTTCACGGTC	rRNA depletion
ribodepletion oPool	TGTATTCGTACTGAAAATCAAGATCAAGCGAGCTTTTGCCCTTCTGCTCC	rRNA depletion
ribodepletion oPool	ACGGGAGGTTTCTGTCCTCCCTGAGCTCGCCTTAGGACACCTGCGTTACC	rRNA depletion
ribodepletion oPool	GTTTGACAGGTGTACCGCCCCAGTCAAACTCCCCACCTGGCACTGTCCCC	rRNA depletion
ribodepletion oPool	GGAGCGGGTCGCGCCCGGCCGGGCGGGCGCTTGGCGCCAGAAGCGAGAGC	rRNA depletion
ribodepletion oPool	CCCTCGGGCTCGCCCCCCCGCCTCACCGGGTCAGTGAAAAAACGATCAGA	rRNA depletion
ribodepletion oPool	GTAGTGGTATTTCACCGGCGGCCCGCAGGGCCGCGGACCCCGCCCCGGGC	rRNA depletion
ribodepletion oPool	CCCTCGCGGGGACACCGGGNGGGCGCCGGGGGCCTCCCACTTATTCTACA	rRNA depletion
ribodepletion oPool	CCTCTCATGTCTCTTCACCGTGCCAGACTAGAGTCAAGCTCAACAGGGTC	rRNA depletion
ribodepletion oPool	TTCTTTCCCCGCTGATTCCGCCAAGCCCGTTCCCTTGGCTGTGGTTTCGC	rRNA depletion
ribodepletion oPool	TGGATAGTAGGTAGGGACAGTGGGAATCTCGTTCATCCATTCATGCGCGT	rRNA depletion
ribodepletion oPool	CACTAATTAGATGACGAGGCATTTGGCTACCTTAAGAGAGTCATAGTTAC	rRNA depletion
ribodepletion oPool	TCCCGCCGTTTACCCGCGCTTCATTGAATTTCTTCACTTTGACATTCAGA	rRNA depletion
ribodepletion oPool	GCACTGGGCAGAAATCACATCGCGTCAACACCCGCCGCGGGCCTTCGCGA	rRNA depletion
ribodepletion oPool	TGCTTTGTTTTAATTAAACAGTCGGATTCCCCTGGTCCGCACCAGTTCTA	rRNA depletion
ribodepletion oPool	AGTCGGCTGCTAGGCGCCGGCCGAGGCGAGGCGCGCGCGGAACCGCGGCC	rRNA depletion
ribodepletion oPool	CCGGGGGCGGACCCGGCGGGNGGGACCGGCCCGCGGCCCCTCCGCCGCCT	rRNA depletion
ribodepletion oPool	GCCGCCGCCGCCGCCGCGCGCCGAGGAGGAGGGGGGAACGGGGGGCGGAC	rRNA depletion
ribodepletion oPool	GGGCCGGGNGGGTAGGGCGGGGGGACGAACCGCCCCGCCCCGCCGCCCG	rRNA depletion
ribodepletion oPool	CCGACCGCCGCCGCCCGACCGCTCCCGCCCCCAGCGGACGCGCGCGCGAC	rRNA depletion
ribodepletion oPool	CGAGACGTGGGGTGGGGGTGGGGGGCGCGCCGCGCCGCCGCCGGGCTCCC	rRNA depletion
ribodepletion oPool	CGGGGGCGGCCGCGACGCCCGCCGCAGCTGGGGCGATCCACGGGAAGGGC	rRNA depletion
ribodepletion oPool	CCGGCTCGCGTCCAGAGTCCGCGCCGCCGCCGGCCCCCCGGGTCCCCGGG	rRNA depletion
ribodepletion oPool	GCCCCCCTCGCGGGGACCTGCCCCCGCCGGCCGCCCCGGCGGCCGCCGCG	rRNA depletion
ribodepletion oPool	CGGCCCCTGCCGCCCCGACCCTTCTCCCCCCGCCGCGCCCCCACGCGGCG	rRNA depletion
ribodepletion oPool	CTCCCCCGGGGAGGGGGGAGGACGGGGAGCGGGGGAGAGAGAGAGAGAGA	rRNA depletion
ribodepletion oPool	GGGCGCGGGGTGGGGAGGGAGCGAGCGGCGCGCGCGGGTGGGGCGGGGGA	rRNA depletion
ribodepletion oPool	GGGCCGCGAGGGGGGTGCCCCGGGCGTGGGGNGGGCGCGCGCCTCGTCCA	rRNA depletion
ribodepletion oPool	GCCGCGGCGCGCGCCCAGCCCCGCTTCGCGCCCCAGCCCGACCGACCCAG	rRNA depletion
ribodepletion oPool	CCCTTAGAGCCAATCCTTATCCCGAAGTTACGGATCCGGCTTGCCGACTT	rRNA depletion
ribodepletion oPool	CCCTTACCTACATTGTTCCAACATGCCAGAGGCTGTTCACCTTGGAGACC	rRNA depletion
ribodepletion oPool	TGCTGCGGATATGGGTACGGCCCGGCGCGAGATTTACACCCTCTCCCCCG	rRNA depletion
ribodepletion oPool	GATTTTCAAGGGCCAGCGAGAGCTCACCGGACGCCGCCGGAACCGCGACG	rRNA depletion
ribodepletion oPool	CTTTCCAAGGCACGGGCCCCTCTCTCGGGGCGAACCCATTCCAGGGCGCC	rRNA depletion
ribodepletion oPool	CTGCCCTTCACAAAGAAAAGAGAACTCTCCCCGGGGCTCCCGCCGGCTTC	rRNA depletion
ribodepletion oPool	TCCGGGATCGGTCGCGTTACCGCACTGGACGCCTCGCGGCGCCCATCTCC	rRNA depletion
ribodepletion oPool	GCCACTCCGGATTCGGGGATCTGAACCCGACTCCCTTTCGATCGGCCGAG	rRNA depletion
ribodepletion oPool	GGCAACGGAGGCCATCGCCCGTCCCTTCGGAACGGCGCTCGCCCATCTCT	rRNA depletion
ribodepletion oPool	CAGGACCGACTGACCCATGTTCAACTGCTGTTCACATGGAACCCTTCTCC	rRNA depletion
ribodepletion oPool	ACTTCGGCCTTCAAAGTTCTCGTTTGAATATTTGCTACTACCACCAAGAT	rRNA depletion
ribodepletion oPool	CTGCACCTGCGGCGGCTCCACCCGGGCCCGCGCCCTAGGCTTCAAGGCTC	rRNA depletion
ribodepletion oPool	ACCGCAGCGGCCCTCCTACTCGTCGCGGCGTAGCGTCCGCGGGGCTCCGG	rRNA depletion
ribodepletion oPool	GGGCGGGGAGCGGGGCGTGGGCGGGAGGAGGGGAGGAGGCGTGGG	rRNA depletion
ribodepletion oPool	GGGCGGGGGAAGGACCCCACACCCCCGCCGCCGCCGCCGCCGCCGCCCTC	rRNA depletion
ribodepletion oPool	CGACGCACACCACACGCGCGCGCGCGCGCGCCGCCCCCGCCGCTCCCGTC	rRNA depletion
ribodepletion oPool	CACTCTCGACTGCCGGCGACGGCCGGGTATGGGCCCGACGCTCCAGCGCC	rRNA depletion
ribodepletion oPool	ATCCATTTTCAGGGCTAGTTGATTCGGCAGGTGAGTTGTTACACACTCCT	rRNA depletion
ribodepletion oPool	TAGCGGATTCCGACTTCCATGGCCACCGTCCTGCTGTCTATATCAACCAA	rRNA depletion
ribodepletion oPool	CACCTTTTCTGGGGTCTGATGAGCGTCGGCATCGGGCGCCTTAACCCGGC	rRNA depletion
ribodepletion oPool	GTTCGGTTCATCCCGCAGCGCCAGTTCTGCTTACCAAAAGTGGCCCACTA	rRNA depletion
ribodepletion oPool	GGCACTCGCATTCCACGCCCGGCTCCACGCCAGCGAGCCGGGCTTCTTAC	rRNA depletion
ribodepletion oPool	CCATTTAAAGTTTGAGAATAGGTTGAGATCGTTTCGGCCCCAAGACCTCT	rRNA depletion
ribodepletion oPool	AATCATTCGCTTTACCGGATAAAACTGCGTGGCGGGGGTGCGTCGGGTCT	rRNA depletion
ribodepletion oPool	GCGAGAGCGCCAGCTATCCTGAGGGAAACTTCGGAGGGAACCAGCTACTA	rRNA depletion
ribodepletion oPool	GATGGTTCGATTAGTCTTTCGCCCCTATACCCAGGTCGGACGACCGATTT	rRNA depletion
ribodepletion oPool	GCACGTCAGGACCGCTACGGACCTCCACCAGAGTTTCCTCTGGCTTCGCC	rRNA depletion
ribodepletion oPool	CTGCCCAGGCATAGTTCACCATCTTTCGGGTCCTAACACGTGCGCTCGTG	rRNA depletion
ribodepletion oPool	CTCCACCTCCCCGGCGCGGCGGGCGAGACGGGCCGGTGGTGCGCCCTCGG	rRNA depletion
ribodepletion oPool	CGGACTGGAGAGGCCTCGGGATCCCACCTCGGCCGGCGAGCGCGCCGGCC	rRNA depletion
ribodepletion oPool	TTCACCTTCATTGCGCCACGGCGGCTTTCGTGCGAGCCCCCGACTCGCGC	rRNA depletion
ribodepletion oPool	ACGTGTTAGACTCCTTGGTCCGTGTTTCAAGACGGGTCGGGTGGGTAGCC	rRNA depletion
ribodepletion oPool	GACGTCGCCGCCGACCCCGTGCGCTCGCTCCGCCGTCCCCCTCTTCGGG	rRNA depletion
ribodepletion oPool	GACGCGCGCGTGGCCCCGAGAGAACCTCCCCCGGGCCCGACGGCGCGACC	rRNA depletion
ribodepletion oPool	CGCCCGGGGCGCACTGGGGACAGTCCGCCCCGCCCCCCGACCCGCGCGCG	rRNA depletion
ribodepletion oPool	GCACCCCCCCCGTCGCCGGGGCGGGGGCGCGGGGAGGAGGGGTGGGAGAG	rRNA depletion
ribodepletion oPool	CGGTCGCGCCGTGGGAGGGGTGGCCCGGCCCCCCCACGAGGAGACGCCGG	rRNA depletion
ribodepletion oPool	CGCGCCCCCGCGGGGGAGACCCCCCTCGCGGGGGATTCCCCGCGGGGGTG	rRNA depletion
ribodepletion oPool	GGCGCCGGGAGGGGGGAGAGCGCGGCGACGGGTCTCGCTCCCTCGGCCCC	rRNA depletion
ribodepletion oPool	GGGATTCGGCGAGTGCTGCTGCCGGGGGGGCTGTAACACTCGGGGNGGGT	rRNA depletion
ribodepletion oPool	TTCGGTCCCGCCGCCCCCGCCGCCGCCGCCACCGCCGCCGCCGCCGCCGC	rRNA depletion
ribodepletion oPool	CCCGACCCGCGCGCCCTCCCGAGGGAGGACGCGGGGCCGGGGGGCGGAGA	rRNA depletion
ribodepletion oPool	CGGGGGAGGAGGAGGACGGACGGACGGACGGGGCCCCCCGAGCCACCTTC	rRNA depletion
ribodepletion oPool	CCCGCCGGGCCTTCCCAGCCGTCCCGGAGCCGGTCGCGGCGCACCGCCGC	rRNA depletion
ribodepletion oPool	GGTGGAAATGCGCCCGGCGGCGGCCGGTCGCCGGTCGGGGGACGGTCCCC	rRNA depletion
ribodepletion oPool	CGCCGACCCCACCCCCGGCCCCGCCCGCCCACCCCCGCACCCGCCGGAGC	rRNA depletion
ribodepletion oPool	CCGCCCCCTCCGGGGAGGAGGAGGAGGGGCGGCGGGGGAAGGGAGGGCGG	rRNA depletion
ribodepletion oPool	GTGGAGGGGTCGGGAGGAACGGGGGGCGGGAAAGATCCGCCGGGCCGCCG	rRNA depletion
ribodepletion oPool	ACACGGCCGGACCCGCCGCCGGGTTGAATCCTCCGGGCGGACTGCGCGGA	rRNA depletion
ribodepletion oPool	CCCCACCCGTTTACCTCTTAACGGTTTCACGCCCTCTTGAACTCTCTCTT	rRNA depletion
ribodepletion oPool	CAAAGTTCTTTTCAACTTTCCCTTACGGTACTTGTTGACTATCGGTCTCG	rRNA depletion
ribodepletion oPool	TGCCGGTATTTAGCCTTAGATGGAGTTTACCACCCGCTTTGGGCTGCATT	rRNA depletion
ribodepletion oPool	CCCAAGCAACCCGACTCCGGGAAGACCCGGGCGCGCGCCGGCCGCTACCG	rRNA depletion
ribodepletion oPool	GCCTCACACCGTCCACGGGCTGGGCCTCGATCAGAAGGACTTGGGCCCCC	rRNA depletion
ribodepletion oPool	CACGAGCGGCGCCGGGGAGCGGGTCTTCCGTACGCCACATGTCCCGCGCC	rRNA depletion
ribodepletion oPool	CCGCGGGGCGGGGATTCGGCGCTGGGCTCTTCCCTGTTCACTCGCCGTTA	rRNA depletion
ribodepletion oPool	CTGAGGGAATCCTGGTTAGTTTCTTTTCCTCCGCTGACTAATATGCTTAA	rRNA depletion
ribodepletion oPool	GACTAATATGCTTAAATTCAGCGGGTCGCCACGTCTGATCTGAGGTCGCG	rRNA depletion
ribodepletion oPool	AAGCGACGCTCAGACAGGCGTAGCCCCGGGAGGAACCCGGGGCCGCAAGT	rRNA depletion
ribodepletion oPool	GCGTTCGAAGTGTCGATGATCAATGTGTCCTGCAATTCACATTAATTCTC	rRNA depletion
ribodepletion oPool	GCAGCTAGCTGCGTTCTTCATCGACGCACGAGCCGAGTGATCCACCGCTA	rRNA depletion
ribodepletion oPool	AAACCCTGTTCTTGGGTGGGTGTGGGTATAATACTAAGTTGAGATGATAT	rRNA depletion
ribodepletion oPool	CATTTACGGGGGAAGGCGCTTTGTGAAGTAGGCCTTATTTCTCTTGTCCT	rRNA depletion
ribodepletion oPool	TTCGTACAGGGAGGAATTTGAANGTAGATAGAAACCGACCTGGATTACTC	rRNA depletion
ribodepletion oPool	CGGTCTGAACTCAGATCACGTAGGACTTTAATCGTTGAACAAACGAACCT	rRNA depletion
ribodepletion oPool	TTAATAGCGGCTGCACCATCGGGATGTCCTGATCCAACATCGAGGTCGTA	rRNA depletion
ribodepletion oPool	AACCCTATTGTTGATATGGACTCTAGAATAGGATTGCGCTGTTATCCCTA	rRNA depletion
ribodepletion oPool	GGGTAACTTGTTCCGTTGGTCAAGTTATTGGATCAATTGAGTATAGTAGT	rRNA depletion
ribodepletion oPool	TCGCTTTGACTGGTGAAGTCTTAGCATGTACTGCTCGGAGGTTGGGTTCT	rRNA depletion
ribodepletion oPool	GCTCCGAGGTCGCCCCAACCGAAATTTTTAATGCAGGTTTGGTAGTTTAG	rRNA depletion
ribodepletion oPool	GACCTGTGGGTTTGTTAGGTACTGTTTGCATTAATAAATTAAAGCTCCAT	rRNA depletion
ribodepletion oPool	AGGGTCTTCTCGTCTTGCTGTGTTATGCCCGCCTCTTCACGGGCAGGTCA	rRNA depletion
ribodepletion oPool	ATTTCACTGGTTAAAAGTAAGAGACAGCTGAACCCTCGTGGAGCCATTCA	rRNA depletion
ribodepletion oPool	TACAGGTCCCTATTTAAGGAACAAGTGATTATGCTACCTTTGCACGGTTA	rRNA depletion
ribodepletion oPool	GGGTACCGCGGCCGTTAAACATGTGTCACTGGGCAGGCGGTGCCTCTAAT	rRNA depletion
ribodepletion oPool	ACTGGTGATGCTAGAGGTGATGTTTTTGGTAAACAGGCGGGGTAAGATTT	rRNA depletion
ribodepletion oPool	GCCGAGTTCCTTTTACTTTTTTTAACCTTTCCTTATGAGCATGCCTGTGT	rRNA depletion
ribodepletion oPool	TGGGTTGACAGTGAGGGTAATAATGACTTGTTGGTTGATTGTAGATATTG	rRNA depletion
ribodepletion oPool	GGCTGTTAATTGTCAGTTCAGTGTTTTAATCTGACGCAGGCTTATGCGGA	rRNA depletion
ribodepletion oPool	GGAGAATGTTTTCATGTTACTTATACTAACATTAGTTCTTCTATAGGGTG	rRNA depletion
ribodepletion oPool	ATAGATTGGTCCAATTGGGTGTGAGGAGTTCAGTTATATGTTTGGGATTT	rRNA depletion
ribodepletion oPool	TTTAGGTAGTGGGTGTTGAGCTTGAACGCTTTCTTAATTGGTGGCTGCTT	rRNA depletion
ribodepletion oPool	TTAGGCCTACTATGGGTGTTAAATTTTTTACTCTCTCTACAAGGTTTTTT	rRNA depletion
ribodepletion oPool	CCTAGTGTCCAAAGAGCTGTTCCTCTTTGGACTAACAGTTAAATTTACAA	rRNA depletion
ribodepletion oPool	GGGATTTAGAGGGTTCTGTGGGCAAATTTAAAGTTGAACTAAGATTCTA	rRNA depletion
ribodepletion oPool	TCTTGGACAACCAGCTATCACCAGGCTCGGTAGGTTTGTCGCCTCTACCT	rRNA depletion
ribodepletion oPool	ATAAATCTTCCCACTATTTTGCTACATAGACGGGTGTGCTCTTTTAGCTG	rRNA depletion
ribodepletion oPool	TTCTTAGGTAGCTCGTCTGGTTTCGGGGGTCTTAGCTTTGGCTCTCCTTG	rRNA depletion
ribodepletion oPool	CAAAGTTATTTCTAGTTAATTCATTATGCAGAAGGTATAGGGGTTAGTCC	rRNA depletion
ribodepletion oPool	TTGCTATATTATGCTTGGTTATAATTTTTCATCTTTCCCTTGCGGTACTA	rRNA depletion
ribodepletion oPool	TATCTATTGCGCCAGGTTTCAATTTCTATCGCCTATACTTTATTTGGGTA	rRNA depletion
ribodepletion oPool	AATGGTTTGGCTAAGGTTGTCTGGTAGTAAGGTGGAGTGGGTTTGGGGCT	rRNA depletion
ribodepletion oPool	GTTCGTCCAAGTGCACTTTCCAGTACACTTACCATGTTACGACTTGTCTC	rRNA depletion
ribodepletion oPool	CTCTATATAAATGCGTAGGGGTTTTAGTTAAATGTCCTTTGAAGTATACT	rRNA depletion
ribodepletion oPool	TGAGGAGGGTGACGGGCGGTGTGTACGCGCTTCAGGGCCCTGTTCAACTA	rRNA depletion
ribodepletion oPool	AGCACTCTACTCTTAGTTTACTGCTAAATCCACCTTCGACCCTTAAGTTT	rRNA depletion
ribodepletion oPool	CATAAGGGCTATCGTAGTTTTCTGGGGTAGAAAATGTAGCCCATTTCTTG	rRNA depletion
ribodepletion oPool	CCACCTCATGGGCTACACCTTGACCTAACGTCTTTACGTGGGTACTTGCG	rRNA depletion
ribodepletion oPool	CTTACTTTGTAGCCTTCATCAGGGTTTGCTGAAGATGGCGGTATATAGGC	rRNA depletion
ribodepletion oPool	TGAGCAAGAGGTGGTGAGGTTGATCGGGGTTTATCGATTACAGAACAGGC	rRNA depletion
ribodepletion oPool	TCCTCTAGAGGGATATGAAGCACCGCCAGGTCCTTTGAGTTTTAAGCTGT	rRNA depletion
ribodepletion oPool	GGCTCGTAGTGTTCTGGCGAGCAGTTTTGTTGATTTAACTGTTGAGGTTT	rRNA depletion
ribodepletion oPool	AGGGCTAAGCATAGTGGGGTATCTAATCCCAGTTTGGGTCTTAGCTATTG	rRNA depletion
ribodepletion oPool	TGTGTTCAGATATGTTAAAGCCACTTTCGTAGTCTATTTTGTGTCAACTG	rRNA depletion
ribodepletion oPool	GAGTTTTTTACAACTCAGGTGAGTTTTAGCTTTATTGGGGAGGGGGTGAT	rRNA depletion
ribodepletion oPool	CTAAAACACTCTTTACGCCGGCTTCTATTGACTTGGGTTAATCGTGTGAC	rRNA depletion
ribodepletion oPool	CGCGGTGGCTGGCACGAAATTGACCAACCCTGGGGTTAGTATAGCTTAGT	rRNA depletion
ribodepletion oPool	TAAACTTTCGTTTATTGCTAAAGGTTAATCACTGCTGTTTCCCGTGGG	rRNA depletion
ribodepletion oPool	TGTGGCTAGGCTAAGCGTTTTGAGCTGCATTGCTGCGTGCTTGATGCTTG	rRNA depletion
ribodepletion oPool	TTCCTTTTGATCGTGGTGATTTAGAGGGTGAACTCACTGGAACGGGGATG	rRNA depletion
ribodepletion oPool	CTTGCATGTGTAATCTTACTAAGAGCTAATAGAAAGGCTAGGACCAAACC	rRNA depletion
ribodepletion oPool	AAAGCCTACAGCACCCGGTATTCCCAGGCGGTCTCCCATCCAAGTACTAA	rRNA depletion
ribodepletion oPool	CCAGGCCCGACCCTGCTTAGCTTCCGAGATCAGACGAGATCGGGCGCGTT	rRNA depletion
ribodepletion oPool	TTCCGAGATCAGACGAGATCGGGCGCGTTCAGGGTGGTATGGCCGTAGAC	rRNA depletion
