## Supplemental Table 1 for "CAG repeat expansions create splicing acceptor sites and produce aberrant repeat-containing RNAs"

### Sheet: 2023-06-23 Supplemental Table 1
#	ensembl ID	gene name	chromosome	exon start	exon end	strand	exon number	repeat start (leftmost base, regardless of strandedness)	# CAG repeats in hg38	distance from start of repeat to annotated exon boundary (- is upstream, + is downstream)
1	ENSG00000253806	AC108002.2	chr8	142727283	142727526	-	2	142727526	3	-9
2	ENSG00000172742	OR4D9	chr11	59514676	59514766	+	2	59514669	4	-6
3	ENSG00000225936	AL731557.1	chr10	117241661	117241783	-	2	117241780	3	-6
4	ENSG00000136110	CNMD	chr13	52703264	52703807	-	7	52703804	3	-6
5	ENSG00000104774	MAN2B1	chr19	12658428	12658510	-	8	12658507	3	-6
6	ENSG00000080189	SLC35C2	chr20	46358387	46358763	-	2	46358760	3	-6
7	ENSG00000120071	KANSL1	chr17	46034161	46034282	-	12	46034279	3	-6
8	ENSG00000065057	NTHL1	chr16	2040133	2040238	-	5	2040235	3	-6
9	ENSG00000260148	AC009090.2	chr16	57091213	57091307	-	2	57091304	3	-6
10	ENSG00000130294	KIF1A	chr2	240745738	240745909	-	31	240745906	3	-6
11	ENSG00000241295	ZBTB20-AS2	chr3	114687279	114687609	+	2	114687272	3	-6
12	ENSG00000179869	ABCA13	chr7	48466956	48467045	+	44	48466949	3	-6
13	ENSG00000109654	TRIM2	chr4	153270338	153270519	+	2	153270331	3	-6
14	ENSG00000101203	COL20A1	chr20	63309758	63309915	+	9	63309751	3	-6
15	ENSG00000279493	FP565260.4	chr21	5016935	5017145	+	4	5016928	3	-6
16	ENSG00000225330	AF064860.1	chr21	39722476	39722551	+	2	39722469	3	-6
17	ENSG00000132510	KDM6B	chr17	7851478	7851549	+	16	7851471	3	-6
18	ENSG00000128573	FOXP2	chr7	114631528	114631705	+	10	114631524	8	-3
19	ENSG00000055917	PUM2	chr2	20282947	20283231	-	11	20283216	6	-3
20	ENSG00000183495	EP400	chr12	132021079	132021321	+	23	132021075	4	-3
21	ENSG00000140332	TLE3	chr15	70066014	70066218	-	7	70066209	4	-3
22	ENSG00000196781	TLE1	chr9	81634097	81634301	-	7	81634292	4	-3
23	ENSG00000108840	HDAC5	chr17	44093314	44093485	-	5	44093476	4	-3
24	ENSG00000167978	SRRM2	chr16	2770604	2770717	+	14	2770600	4	-3
25	ENSG00000010295	IFFO1	chr12	6548065	6548160	-	8	6548154	3	-3
26	ENSG00000196498	NCOR2	chr12	124402404	124402561	-	16	124402555	3	-3
27	ENSG00000139351	SYCP3	chr12	101728648	101728980	-	6	101728974	3	-3
28	ENSG00000113196	HAND1	chr5	154474972	154475910	-	2	154475904	3	-3
29	ENSG00000133878	DUSP26	chr8	33597295	33597591	-	2	33597585	3	-3
30	ENSG00000186439	TRDN	chr6	123388522	123388551	-	14	123388545	3	-3
31	ENSG00000074771	NOX3	chr6	155396809	155396962	-	13	155396956	3	-3
32	ENSG00000272281	TPTE2P2	chr13	52291507	52291557	-	8	52291551	3	-3
33	ENSG00000277322	GOLGA6L6	chr15	20534259	20535689	-	8	20535683	3	-3
34	ENSG00000104964	AES	chr19	3052910	3054040	-	7	3054034	3	-3
35	ENSG00000142182	DNMT3L	chr21	44246339	44246565	-	12	44246559	3	-3
36	ENSG00000167549	CORO6	chr17	29614762	29615857	-	11	29615851	3	-3
37	ENSG00000237850	AC091304.1	chr15	28350251	28352011	-	8	28352005	3	-3
38	ENSG00000273976	GOLGA6L1	chr15	23129470	23130672	-	8	23130666	3	-3
39	ENSG00000273756	AC100756.3	chr15	23327322	23328158	-	8	23328152	3	-3
40	ENSG00000261375	AC135983.4	chr15	32489890	32490729	-	3	32490723	3	-3
41	ENSG00000169180	XPO6	chr16	28133841	28133933	-	11	28133927	3	-3
42	ENSG00000138400	MDH1B	chr2	206739593	206739661	-	11	206739655	3	-3
43	ENSG00000188316	ENO4	chr10	116871125	116871292	+	6	116871121	3	-3
44	ENSG00000188162	OTOG	chr11	17548152	17548212	+	3	17548148	3	-3
45	ENSG00000149483	TMEM138	chr11	61368597	61369509	+	5	61368593	3	-3
46	ENSG00000257262	AC023511.1	chr12	30217603	30217916	+	3	30217599	3	-3
47	ENSG00000135093	USP30	chr12	109072305	109072350	+	9	109072301	3	-3
48	ENSG00000013374	NUB1	chr7	151356128	151356222	+	7	151356124	3	-3
49	ENSG00000158321	AUTS2	chr7	70764755	70765005	+	8	70764751	3	-3
50	ENSG00000078018	MAP2	chr2	209700277	209700338	+	8	209700273	3	-3
51	ENSG00000114812	VIPR1	chr3	42527393	42527496	+	6	42527389	3	-3
52	ENSG00000001167	NFYA	chr6	41080811	41080897	+	3	41080807	3	-3
53	ENSG00000277865	GOLGA6L22	chr15	22465023	22465787	+	8	22465019	3	-3
54	ENSG00000215424	MCM3AP-AS1	chr21	46240834	46241019	+	2	46240830	3	-3
55	ENSG00000124143	ARHGAP40	chr20	38629502	38629650	+	5	38629498	3	-3
56	ENSG00000179270	C2orf71	chr2	29061692	29065067	-	2	29065061	3	-3
57	ENSG00000114978	MOB1A	chr2	74172586	74172752	-	2	74172746	3	-3
58	ENSG00000227717	AC138749.1	chr15	28559619	28561379	+	8	28559615	3	-3
59	ENSG00000260784	AC026150.2	chr15	30516938	30517867	+	3	30516934	3	-3
60	ENSG00000137804	NUSAP1	chr15	41365402	41365589	+	7	41365398	3	-3
61	ENSG00000172349	IL16	chr15	81306420	81306545	+	19	81306416	3	-3
62	ENSG00000183921	SDR42E2	chr16	22186721	22186794	+	11	22186717	3	-3
63	ENSG00000264843	AP001180.4	chr18	10705344	10705714	+	2	10705340	3	-3
64	ENSG00000127616	SMARCA4	chr19	11058255	11058363	+	30	11058251	3	-3
65	ENSG00000110934	BIN2	chr12	51291591	51292344	-	10	51292335	3	0
66	ENSG00000111206	FOXM1	chr12	2864683	2864755	-	6	2864746	3	0
67	ENSG00000065717	TLE2	chr19	3019283	3019466	-	8	3019457	3	0
68	ENSG00000184634	MED12	chrX	71141230	71141370	+	43	71141229	3	0
69	ENSG00000127481	UBR4	chr1	19140788	19140892	-	58	19140879	4	1
70	ENSG00000225873	LINC00694	chr3	44428931	44429097	-	3	44429087	3	1
71	ENSG00000088340	FER1L4	chr20	35562809	35562969	-	39	35562959	3	1
72	ENSG00000104738	MCM4	chr8	47962305	47962406	+	5	47962305	3	1
73	ENSG00000223698	GOLGA6L11P	chrY	24170656	24170715	+	3	24170656	3	1
74	ENSG00000143493	INTS7	chr1	211966430	211966498	-	16	211966488	3	1
75	ENSG00000104983	CCDC61	chr19	46016694	46016833	+	6	46016694	3	1
76	ENSG00000197092	GOLGA6L16P	chrY	25499430	25499489	-	3	25499479	3	1
77	ENSG00000136828	RALGPS1	chr9	126965844	126965951	+	3	126965845	3	2
78	ENSG00000256500	AL139300.1	chr14	103662702	103662927	+	8	103662703	3	2
79	ENSG00000124181	PLCG1	chr20	41165639	41165826	+	16	41165640	3	2
80	ENSG00000167182	SP2	chr17	47924919	47925093	+	5	47924920	3	2
81	ENSG00000132024	CC2D1A	chr19	13920750	13920922	+	14	13920751	3	2
82	ENSG00000233016	SNHG7	chr9	136721366	136723111	-	6	136723096	4	3
83	ENSG00000188026	RILPL1	chr12	123498544	123498765	-	4	123498750	4	3
84	ENSG00000065717	TLE2	chr19	3019699	3019773	-	7	3019761	3	3
85	ENSG00000104964	AES	chr19	3054120	3054194	-	6	3054182	3	3
86	ENSG00000102181	CD99L2	chrX	150771805	150771822	-	10	150771810	3	3
87	ENSG00000102452	NALCN	chr13	101059818	101059967	-	42	101059955	3	3
88	ENSG00000258704	SRP54-AS1	chr14	34969170	34969307	-	2	34969295	3	3
89	ENSG00000140332	TLE3	chr15	70074533	70074607	-	6	70074595	3	3
90	ENSG00000182568	SATB1	chr3	18347940	18349682	-	11	18349670	3	3
91	ENSG00000130939	UBE4B	chr1	10168136	10168270	+	24	10168138	3	3
92	ENSG00000258457	AL132780.2	chr14	22998956	22999078	+	4	22998958	3	3
93	ENSG00000054392	HHAT	chr1	210418154	210418325	+	5	210418156	3	3
94	ENSG00000138375	SMARCAL1	chr2	216464597	216464667	+	13	216464599	3	3
95	ENSG00000001167	NFYA	chr6	41090204	41090309	+	6	41090206	3	3
96	ENSG00000119596	YLPM1	chr14	74778447	74778683	+	2	74778449	3	3
97	ENSG00000102010	BMX	chrX	15525288	15525365	+	8	15525290	3	3
98	ENSG00000099917	MED15	chr22	20566467	20566817	+	7	20566469	3	3
99	ENSG00000183914	DNAH2	chr17	7759422	7759610	+	16	7759424	3	3
100	ENSG00000219545	UMAD1	chr7	7673309	7673453	+	2	7673312	19	4
101	ENSG00000101144	BMP7	chr20	57174931	57175007	-	5	57174994	3	4
102	ENSG00000270533	CR382285.1	chr21	9997746	9997846	-	5	9997833	3	4
103	ENSG00000184302	SIX6	chr14	60511084	60512850	+	2	60511087	3	4
104	ENSG00000143476	DTL	chr1	212047297	212047417	+	4	212047300	3	4
105	ENSG00000141527	CARD14	chr17	80203822	80203885	+	18	80203825	3	4
106	ENSG00000173064	HECTD4	chr12	112243353	112243519	-	32	112243505	3	5
107	ENSG00000167548	KMT2D	chr12	49049105	49049218	-	12	49049204	3	5
108	ENSG00000046647	GEMIN8	chrX	14008279	14009169	-	5	14009155	3	5
109	ENSG00000196220	SRGAP3	chr3	9025261	9025338	-	14	9025324	3	5
110	ENSG00000030304	MUSK	chr9	110785527	110785718	+	12	110785531	3	5
111	ENSG00000214279	SCART1	chr10	133457085	133458656	+	2	133457089	3	5
112	ENSG00000172939	OXSR1	chr3	38229687	38229735	+	9	38229691	3	5
113	ENSG00000198648	STK39	chr2	168129710	168129758	-	9	168129744	3	5
114	ENSG00000088930	XRN2	chr20	21365573	21365704	+	26	21365577	3	5
115	ENSG00000181652	ATG9B	chr7	151016109	151016235	-	12	151016211	6	6
116	ENSG00000154832	CXXC1	chr18	50285749	50285928	-	5	50285904	6	6
117	ENSG00000132964	CDK8	chr13	26401466	26401624	+	11	26401471	5	6
118	ENSG00000268475	AC011462.2	chr19	41426086	41426237	+	2	41426091	4	6
119	ENSG00000125826	RBCK1	chr20	420871	421006	+	7	420876	4	6
120	ENSG00000111642	CHD4	chr12	6570184	6570693	-	41	6570678	3	6
121	ENSG00000168491	CCDC110	chr4	185462643	185462708	-	4	185462693	3	6
122	ENSG00000066468	FGFR2	chr10	121593709	121593967	-	2	121593952	3	6
123	ENSG00000203690	TCP10	chr6	167381121	167381336	-	3	167381321	3	6
124	ENSG00000242220	TCP10L	chr21	32582200	32582415	-	3	32582400	3	6
125	ENSG00000273749	CYFIP1	chr15	22939192	22939320	-	8	22939305	3	6
126	ENSG00000132613	MTSS1L	chr16	70674306	70674528	-	11	70674513	3	6
127	ENSG00000198722	UNC13B	chr9	35310467	35310781	+	9	35310472	3	6
128	ENSG00000242258	LINC00996	chr7	150442549	150443160	+	2	150442554	3	6
129	ENSG00000163885	CFAP100	chr3	126416316	126416508	+	5	126416321	3	6
130	ENSG00000166984	TCP10L2	chr6	167173753	167173968	+	3	167173758	3	6
131	ENSG00000159409	CELF3	chr1	151707507	151707648	-	7	151707633	3	6
132	ENSG00000141499	WRAP53	chr17	7701459	7701549	+	6	7701464	3	6
133	ENSG00000186442	KRT3	chr12	52789685	52790358	-	9	52790342	3	7
134	ENSG00000009950	MLXIPL	chr7	73595637	73595760	-	15	73595744	3	7
135	ENSG00000147813	NAPRT	chr8	143577062	143577177	-	5	143577161	3	7
136	ENSG00000141576	RNF157	chr17	76155562	76155734	-	15	76155718	3	7
137	ENSG00000134588	USP26	chrX	133091353	133091443	-	2	133091427	3	7
138	ENSG00000189348	FAM90A27P	chr19	53282805	53282913	+	3	53282812	4	8
139	ENSG00000161180	CCDC116	chr22	21636432	21637327	+	5	21636439	4	8
140	ENSG00000114019	AMOTL2	chr3	134361512	134361807	-	6	134361790	3	8
141	ENSG00000079459	FDFT1	chr8	11808794	11808891	+	2	11808801	3	8
142	ENSG00000119397	CNTRL	chr9	121164943	121165100	+	35	121164950	3	8
143	ENSG00000038382	TRIO	chr5	14492567	14492814	+	49	14492574	3	8
144	ENSG00000211662	IGLV3-21	chr22	22712285	22712464	+	2	22712292	3	8
145	ENSG00000108523	RNF167	chr17	4942851	4942941	+	7	4942858	3	8
146	ENSG00000068400	GRIPAP1	chrX	48981795	48981872	-	18	48981848	5	9
147	ENSG00000178607	ERN1	chr17	64055675	64055948	-	13	64055927	4	9
148	ENSG00000134532	SOX5	chr12	23734684	23734752	-	10	23734731	4	9
149	ENSG00000143842	SOX13	chr1	204117122	204117190	+	6	204117130	4	9
150	ENSG00000155111	CDK19	chr6	110621104	110621370	-	13	110621352	3	9
151	ENSG00000128617	OPN1SW	chr7	128773649	128773888	-	4	128773870	3	9
152	ENSG00000102452	NALCN	chr13	101057939	101058056	-	43	101058038	3	9
153	ENSG00000265788	NOS2P1	chr17	27653550	27653732	-	12	27653714	3	9
154	ENSG00000260062	GOLGA2P11	chr15	62254107	62254393	-	17	62254375	3	9
155	ENSG00000167984	NLRC3	chr16	3567243	3567385	-	2	3567367	3	9
156	ENSG00000119397	CNTRL	chr9	121158855	121159019	+	31	121158863	3	9
157	ENSG00000163914	RHO	chr3	129532533	129532772	+	4	129532541	3	9
158	ENSG00000141431	ASXL3	chr18	33670673	33670790	+	6	33670681	3	9
